# Innovation in NLR and TLR sensing drives the MHC-II free Atlantic cod immune system

**DOI:** 10.1101/2020.08.07.241067

**Authors:** Xingkun Jin, Bernat Morro, Ole K. Tørresen, Visila Moiche, Monica H. Solbakken, Kjetill S. Jakobsen, Sissel Jentoft, Simon MacKenzie

## Abstract

The genome sequencing of Atlantic cod revealed an immune system absent of specific cell surface toll-like receptors (TLRs), major histocompatibility complex (MHC) class II, invariant chain (CD74) and the CD4 (cluster of differentiation 4) receptor. Despite the loss of these major components considered as critical to vertebrate innate and adaptive immune systems the cod system is fully functional, however the underlying mechanisms of the immune response in cod remain largely unknown. In this study, *ex vivo* cod macrophages were challenged with various bacterial and viral microbe-associated molecular patterns (MAMP) to identify major response pathways. Cytosolic MAMP-PRR pathways based upon the NOD-like receptors (NLRs) and RIG-I-like receptors (RLRs) were identified as the critical response pathways. Our analyses suggest that internalization of exogenous ligands through scavenger receptors drives both pathways activating transcription factors like NF-kB (Nuclear factor-kappa B) and interferon regulatory factors (IRFs). Further, ligand-dependent differential expression of a unique TLR25 isoform and multiple NLR paralogues suggests (sub)neofunctionalisation toward specific immune defensive strategies. Our results further demonstrate that the unique immune system of the Atlantic cod provides an unprecedented opportunity to explore the evolutionary history of PRR-based signalling in vertebrate immunity.
