## Supplementary material for "Innovation in NLR and TLR sensing drives the MHC-II free Atlantic cod immune system": Table S1

### Sheet: Sheet1
Table.S1 Phagocytosis results for both untreated and microbial co-cultured cod macrophages
			1 hr				3 hr
	Untreated Control		Saccharomyces cerevisiae		Escherichia coli		Saccharomyces cerevisiae		Escherichia coli
Sample ID	R2 %	R3 %	R2 %	R3 %	R2 %	R3 %	R2 %	R3 %	R2 %	R3 %
A01 - sample 1 control	7	0.04	3.77	79.05	58.61	19.98	6.39	38.51	61.65	17.26
B01 - sample 2 control	6.66	0.07	14.63	37.85	63.42	11.01	10.54	11.95	68.28	7.17
C01 - sample 3 control	4.77	0	13.93	20.51	63.26	12.94	9.83	18.75	68.31	9.48
D01 - sample 4 control	6.68	6.9	13.52	25.67	67.58	11.33	7.78	15.29	67.44	9.62
Escherichia coli
	Ctrl-R2	1hr-R2	3hr-R2
Number of values	4	4	4
Minimum	4.77	58.61	61.65
25% Percentile	5.2425	59.7725	63.0975
Median	6.67	63.34	67.86
75% Percentile	6.92	66.54	68.3025
Maximum	7	67.58	68.31
Mean	6.2775	63.2175	66.42
Std. Deviation	1.017	3.6653	3.20546
Std. Error of Mean	0.508501	1.83265	1.60273
Lower 95% CI	4.65921	57.3852	61.3194
Upper 95% CI	7.89579	69.0498	71.5206
Number of families	1
Number of comparisons per family	2
Alpha	0.05
Bonferroni's multiple comparisons test	Mean Diff.	95% CI of diff.	Significant?	Summary	Adjusted P Value
Ctrl-R2 vs. 1hr-R2	-56.94	-62.39262 to -51.48737	Yes	****	< 0.0001
Ctrl-R2 vs. 3hr-R2	-60.1425	-65.59512 to -54.68988	Yes	****	< 0.0001
Test details	Mean 1	Mean 2	Mean Diff.	SE of diff.	n1	n2	t	DF
Ctrl-R2 vs. 1hr-R2	6.2775	63.2175	-56.94	2.03075	4	4	28.0389	9
Ctrl-R2 vs. 3hr-R2	6.2775	66.42	-60.1425	2.03075	4	4	29.6159	9
Saccharomyces cerevisiae
	Ctrl-R3	1hr-R3	3hr-R3
Number of values	4	4	4
Minimum	0	20.51	11.95
25% Percentile	0.01	21.8	12.785
Median	0.055	31.76	17.02
75% Percentile	5.1925	68.75	33.57
Maximum	6.9	79.05	38.51
Mean	1.7525	40.77	21.125
Std. Deviation	3.43179	26.5353	11.9179
Std. Error of Mean	1.71589	13.2676	5.95893
Lower 95% CI	-3.70827	-1.45379	2.16091
Upper 95% CI	7.21327	82.9938	40.0891
Number of families	1
Number of comparisons per family	2
Alpha	0.05
Bonferroni's multiple comparisons test	Mean Diff.	95% CI of diff.	Significant?	Summary	Adjusted P Value
Ctrl-R3 vs. 1hr-R3	-39.0175	-71.12453 to -6.910477	Yes	*	0.0196
Ctrl-R3 vs. 3hr-R3	-19.3725	-51.47952 to 12.73452	No	ns	0.2793
Test details	Mean 1	Mean 2	Mean Diff.	SE of diff.	n1	n2	t	DF
Ctrl-R3 vs. 1hr-R3	1.7525	40.77	-39.0175	11.9578	4	4	3.26293	9
Ctrl-R3 vs. 3hr-R3	1.7525	21.125	-19.3725	11.9578	4	4	1.62007	9
