## Supplementary material for "Innovation in NLR and TLR sensing drives the MHC-II free Atlantic cod immune system": Table S2

### Sheet: DEG_Overlapping
Table.S2_Overlapping analysis of MAMP-dependent DEGs with annotated human gene identifiers (gene_names) via Venn diagram for Figs. 2 C, 5 and S4
#1 Overlapping Analysis 1 with four DEGs clusters: BAC_Up, BAC_Down, dsRNA_Up, dsRNA_Down )
[BAC_Up]	hcrtr2,add3,cyr61,ptger4,ucp2,rpe65,rdh10,s1pr1,hcar2,cmklr1,cd59,ch25h,malt1,dtx3,slc44a1,adm,ndufaf3,ptprb,hsp90ab3p,csgalnact1,hspa4,rimkla,susd6,tlr6,cxcl8,tbc1d2,arhgap21,cadm2,rftn2,tgm5,azin1,bag2,epx,arrdc3,peli2
[dsRNA_Up]	gnrh2,flad1,alkbh7,triobp,zc3hdc1,schip1,nlrp12,endod1,rarres3,maf,rnf122,ifna,vcan,abcg2,cetn2,slc6a19,bcl2l14,cxcl1,rsad2,trap1,col7a1,flj13576,axl,irf5,rin2,gatc,tnlg5a,msantd4,cd83,pcdh19,rab26,acsm5,pdcd10,nbea,parp12,herc6,pml,tmem86a,lgp2,mov10,cmpk2,cacna1e,exoc3l4,herc3,apol3,gpr4,cnx7,ap1s3,ttc31,ext1,slc25a29,lrrc32,ifgge,gas6,slc51a,rgcc,terb1,ncbp1,ogfrl1,ubc,prpf3,pip5k1c,drgx,tnxb,…
[dsRNA_Down]	ppdpf,hif1an,snai2,slc25a22,sdr16c5,ncald,btbd14b,ttl,hip1,spred1,slc7a11,uvrag,gja3,iqsec1,itpripl2,col21a1,plcl2,hmox1,znf704,fam83h,guk1,rsf1,pip4k2a,srgap2,ppp2r2b,klf6,ccdc69,tbl1xr1,rab11fip2,metrnl,mrc1l1,tmem135,retsat,tex261,ccr4,gcnt4,ston1,col4a3bp,hyal2,sptlc3,sp4,deptor,tram1,cbx4,mapkapk3,dcun1d4,tmem53,stx12,ube2v2,asb16,p2ry6,shisa3,klf2,hhex,dag1,aim1,mmp19,cpeb4,cltc,smad9,tnk2,…
[BAC_Down]	hist2h3a,sema6a
[BAC_Up] and [dsRNA_Up]	ebi3,il12b,bcl2l12,colec12,il11,enc1,tceal4,il1b,socs1,il10,batf,krtap18.2s,arap1,hspa8,ghr,ifitm5,gpr84,c7,steap4,tnip3,sdc4,fe65l2,sept4,spire1,med24,lmo4,f8,irf2,tjap1,bcl3,pde4b,tnfaip2,rnd1,ccl24,nfkbia,map3k8,id2,gatad2a,tagap,marcksl1,nr3c1,cd200,vcam1,trib1,tnfaip3,ttn
[BAC_Down] and [dsRNA_Up]	clec4m
#2 Overlapping Analysis 2 with four DEGs clusters: MDP_Up, MDP_Down, dsRNA_Up, dsRNA_Down )
[MDP_Up]:	il27a,grb10,il20,adm2,fxyd6,ifng,hmcn1,mmsadha,app,rasip1,tpr,tdh,sgtb,ccdc90b,ndst1,dnmt3b,cdc42bpa,rdh10a,slc12a2,plekhg3,stk17a,mcoln1,ggh,prrt2,tmem116,lrrc16a,ncor2,arhgap23,agl,arhgef5,map4k4,trib2,gramd4,ngf,copb2,nfkb2,gulp1,fam69b,crtam,ldlr,tfap2a,arhgef2,apaf1,fbxl2,npepps,rptn,npb,fmnl2,thoc3,tlr1,slc5a7,rab24,nag13,tgfb1,zdhhc16,cep170,lpar1,serpinb1,fam184a,nipbl,brms1l,auts2,sbno2,…
[dsRNA_Up]:	gnrh2,flad1,alkbh7,triobp,zc3hdc1,schip1,nlrp12,endod1,rarres3,maf,rnf122,ifna,vcan,abcg2,slc6a19,bcl2l14,cxcl1,rsad2,trap1,col7a1,flj13576,axl,irf5,rin2,gatc,tnlg5a,msantd4,cd83,pcdh19,rab26,acsm5,nbea,parp12,herc6,pml,tmem86a,lgp2,mov10,cmpk2,cacna1e,exoc3l4,herc3,apol3,gpr4,cnx7,ap1s3,ttc31,ext1,slc25a29,lrrc32,ifgge,gas6,slc51a,terb1,ncbp1,ogfrl1,ubc,prpf3,pip5k1c,drgx,tnxb,prkrir,tmprss6,irf…
[dsRNA_Down]:	ppdpf,hif1an,snai2,slc25a22,sdr16c5,ncald,btbd14b,ttl,hip1,spred1,slc7a11,uvrag,gja3,iqsec1,itpripl2,col21a1,plcl2,hmox1,znf704,fam83h,guk1,rsf1,pip4k2a,srgap2,ppp2r2b,klf6,tbl1xr1,rab11fip2,metrnl,mrc1l1,tmem135,retsat,tex261,ccr4,gcnt4,ston1,col4a3bp,hyal2,sptlc3,sp4,deptor,tram1,cbx4,mapkapk3,dcun1d4,tmem53,stx12,ube2v2,asb16,p2ry6,shisa3,klf2,hhex,dag1,aim1,mmp19,cpeb4,cltc,smad9,tnk2,p2ry4,a…
[MDP_Down]:	chtop,rbm25,rbm45,dkfzp686a11192,caprin1,chd9,exoc5,cyb5r3,ei24,wdr61,gps1,dcaf4,c7orf73,gpbp1l1,aen,gtf2h1,nat2,dkfzp686f20131,nfil3,gemin2,bckdha,smarcc1,ifrd1,dkfzp586f0420,cnbp,pbdc1,ndufs2,paip2b,dkfzp686i14200,pop5,ndufa10,dgcr6,stk26,mlst8,mrpl48,mcrip2,c15orf57,hnrnpab,hcg_16955,homer3,mrpl38,btk,prcc,mrpl55,zscan29,tarsl2,fam118b,p2ry13,nprl2,hdgf,nasp,eipr1,ctns,wrb,lancl3,ermp1,slc27a1…
[MDP_Down] and [MDP_Up]:	rgs3
[MDP_Up] and [dsRNA_Up]:	il12b,ebi3,batf,colec12,bcl2l12,steap4,vcam1,tagap,il1b,enc1,sdc4,c7,med24,il11,bcl3,map3k8,marcksl1,gpr84,nfkbia,nr3c1,tnfaip3,cetn2,pdcd10,rgcc,atg9a,tbc1d8,relb,cd276,fam46c,cxcl6,traf2,jun,prdm1,rnf115,cyld,plekhg5,tuft1,ehd1,alas1,micall2,lipe,usp11,ccne2,bax,za20d2,btg4
[MDP_Up] and [dsRNA_Down]:	pdgfa
[MDP_Down] and [dsRNA_Down]:	ccdc69
[MDP_Down] and [dsRNA_Up]:	arhgap27,sowahc,rab3il1,spcs2
#3 Overlapping Analysis 3 with four DEGs clusters: MDP_Up, MDP_Down, BAC_Up, BAC_Down )
[BAC_Up]:	hcrtr2,cyr61,rdh10,cmklr1,cd59,slc44a1,ndufaf3,ptprb,hsp90ab3p,csgalnact1,hspa4,rimkla,susd6,tlr6,cxcl8,cadm2,rftn2,tgm5,bag2,epx,arrdc3,peli2,tceal4,socs1,il10,krtap18.2s,arap1,hspa8,ghr,ifitm5,tnip3,fe65l2,sept4,spire1,lmo4,f8,irf2,tjap1,pde4b,tnfaip2,rnd1,ccl24,id2,gatad2a,cd200,trib1,ttn
[MDP_Up]:	il27a,grb10,il20,adm2,fxyd6,ifng,hmcn1,mmsadha,app,rasip1,tpr,tdh,sgtb,ccdc90b,ndst1,dnmt3b,cdc42bpa,rdh10a,slc12a2,plekhg3,stk17a,mcoln1,ggh,prrt2,tmem116,lrrc16a,ncor2,arhgap23,agl,arhgef5,map4k4,trib2,gramd4,ngf,copb2,nfkb2,gulp1,fam69b,crtam,ldlr,tfap2a,arhgef2,apaf1,fbxl2,npepps,rptn,npb,fmnl2,thoc3,tlr1,slc5a7,rab24,nag13,tgfb1,zdhhc16,cep170,lpar1,serpinb1,fam184a,nipbl,brms1l,auts2,sbno2,…
[MDP_Down]:	chtop,rbm25,rbm45,dkfzp686a11192,caprin1,chd9,exoc5,cyb5r3,ei24,wdr61,gps1,dcaf4,c7orf73,gpbp1l1,aen,gtf2h1,nat2,dkfzp686f20131,nfil3,arhgap27,gemin2,bckdha,smarcc1,ifrd1,dkfzp586f0420,cnbp,pbdc1,ndufs2,paip2b,dkfzp686i14200,pop5,ndufa10,dgcr6,stk26,mlst8,mrpl48,mcrip2,c15orf57,hnrnpab,hcg_16955,homer3,mrpl38,btk,prcc,mrpl55,zscan29,tarsl2,fam118b,p2ry13,nprl2,hdgf,nasp,eipr1,ctns,wrb,lancl3,ermp…
[BAC_Down]:	hist2h3a,sema6a,clec4m
[BAC_Up] and [MDP_Up]:	add3,ptger4,ucp2,rpe65,s1pr1,hcar2,ch25h,malt1,dtx3,adm,tbc1d2,arhgap21,azin1,ebi3,il12b,bcl2l12,colec12,il11,enc1,il1b,batf,gpr84,c7,steap4,sdc4,med24,bcl3,nfkbia,map3k8,tagap,marcksl1,nr3c1,vcam1,tnfaip3
[MDP_Up] and [MDP_Down]:	rgs3*
*two transcritps annotated with rgs3 genes were differentially regulated
