## Supplementary material for "Innovation in NLR and TLR sensing drives the MHC-II free Atlantic cod immune system": Table S3

### Sheet: ifih1_synteny
Table.S3 Species and sequences information for synteny analysis of ifih1 shwon in Fig. 2 F
Common_Names	Latin_Names	Locus	Assembly	Chr_Acc	Start	End	kcnh7	gca	ifih1	fap	gcg	dpp4	slc4a10(Rev)
human	Homo sapiens	chr2	GRCh38.p7	NC_000002.12	161057302	163528481	X	X(Rev)	X	X	X	X	X
mice	Mus musculus	chr2	GRCm38.p4	NC_000068.7	62096214	63145830	X	X(Rev)	X	X	X	X	X
pig	Sus scrofa	chr15	Sscrofa11.1	NC_010457.5	68394934	69521206	X	X(Rev)	X	X	X	X	X
shrew	Tupaia chinensis	TREES_T100003464	TupChi_1.0	NW_006160198.1	0	2869696	X	X(Rev)	X	X	X	X	X
duck	Anas platyrhynchos	scaf1645	BGI_duck_1.0	NW_004677987.1	0	1698419	X	NF	X	X	X	X	X
chicken	Gallus gallus	chr7	Gallus_gallus-5.0	NC_006094.4	20892553	21449692	X	NF	X	X	X	X	X
cod	Gadus morhua	LG20	gadMor2		23106722	23203750	X	NF	X	X	X	NF	X
zebrafish	Danio rerio	chr9	GRCz10	NC_007120.6	51435377	52153084	X	NF	X	X	X	NF	X
trout	Oncorhynchus mykiss	chrUN22			8004419	8084943	X	NF	X	NF	NF	NF	X
salmon	Salmo salar	chr21	ICSASG_v2	NC_027320.1	14710274	15138208	X	NF	X	NF	X	NF	X
common carp*	Cyprinus carpio	scafUN	common carp genome	NW_017540081.1	820551	958677	X	NF	X	NF	X (swiped of dpp4 and gcg)	X	X
grass carp	Ctenopharyngodon idellus	CI01000108		CI01000108	559976	773188	X	NF	X	NF	X (swiped of dpp4 and gcg)	X	X
flouder	Paralichthys olivaceus	scaf18	Flounder_ref_guided_V1.0	NW_017859656.1	8195614	8653438	X	NF	X	NF	X (swiped of dpp4 and gcg)	X	X
*common carp has two ifih1:LOC109072590;LOC109096478
NF: not found
X: conserved
Rev: reversed
