## Supplementary material for "Innovation in NLR and TLR sensing drives the MHC-II free Atlantic cod immune system": Table S4

### Sheet: RLR-mediated antiviral response
Table.S4 Literatures for functional studies of RLRs-mediated antiviral immunity in indicated vertebrates for Fig. 2 G
Common_Names	RIG-1	RIG-2	RIG-3	TLRs	IRF3/7	IFN-I	JAK/STAT	Reference
human	1	1	1	1	1	1	1	1
mice	1	1	1	1	1	1	1	2
pig	1	1	1	1	1	1	1	3
shrew	0	1	1	1	1	1	NT	4, 5
duck	1	1	1	1	1	1	1	6, 7, 8
chicken	0	1	1	1	1	1	1	9
cod	0	1	1	1	1	1	1	Present study & 10
zebrafish	1	1	NT	1	1	1	1	11, 12
trout	NT	1	1	1	1	1	1	13, 14, 15, 16
salmon	1	1	1	1	1	1	1	17, 18, 19
common carp	1	1	1	1	1	1	1	20, 21, 22, 23, 24
grass carp	1	1	1	1	1	1	1	25, 26, 27, 28
flouder	0	1	1	1	1	1	1	29, 30, 31, 32, 33
1. Caskey, M. et al. Synthetic double-stranded RNA induces innate immune responses similar to a live viral vaccine in humans. The Journal of Experimental Medicine 208, 2357-2366 (2011).
2. Dalet, A. et al. Protein synthesis inhibition and GADD34 control IFN‐β heterogeneous expression in response to dsRNA. The EMBO Journal (2017).
3. Albarracin, L. et al. Transcriptomic Analysis of the Innate Antiviral Immune Response in Porcine Intestinal Epithelial Cells: Influence of Immunobiotic Lactobacilli. Frontiers in Immunology 8 (2017).
4. Xu, L. et al. Loss of RIG-I leads to a functional replacement with MDA5 in the Chinese tree shrew. Proceedings of the National Academy of Sciences 113, 10950-10955 (2016).
5. Yu, D. et al. Identification and characterization of toll-like receptors (TLRs) in the Chinese tree shrew (Tupaia belangeri chinensis). Developmental & Comparative Immunology 60, 127-138 (2016).
6. Huang, Y. et al. The duck genome and transcriptome provide insight into an avian influenza virus reservoir species. Nat Genet 45, 776-783 (2013).
7. Wei, L. et al. Duck MDA5 functions in innate immunity against H5N1 highly pathogenic avian influenza virus infections. Veterinary Research 45, 66 (2014).
8. Kuchipudi, S.V. et al. Highly pathogenic avian influenza virus infection in chickens but not ducks is associated with elevated host immune and pro-inflammatory responses. Veterinary Research 45, 118 (2014).
9. Kim, T.H. & Zhou, H. Functional Analysis of Chicken IRF7 in Response to dsRNA Analog Poly(I:C) by Integrating Overexpression and Knockdown. PLOS ONE 10, e0133450 (2015).
10. Rise, M.L. et al. Functional genomic analysis of the response of Atlantic cod (Gadus morhua) spleen to the viral mimic polyriboinosinic polyribocytidylic acid (pIC). Developmental & Comparative Immunology 32, 916-931 (2008).
11. Boltaña, S. et al. Behavioural fever is a synergic signal amplifying the innate immune response. Proceedings of the Royal Society B: Biological Sciences 280 (2013).
12. Nie, L., Zhang, Y.-s., Dong, W.-r., Xiang, L.-x. & Shao, J.-z. Involvement of zebrafish RIG-I in NF-κB and IFN signaling pathways: Insights into functional conservation of RIG-I in antiviral innate immunity. Developmental & Comparative Immunology 48, 95-101 (2015).
13. Holland, J.W. et al. Molecular characterization of IRF3 and IRF7 in rainbow trout, Oncorhynchus mykiss: Functional analysis and transcriptional modulation. Molecular Immunology 46, 269-285 (2008).
14. Müller, A., Sutherland, B.J.G., Koop, B.F., Johnson, S.C. & Garver, K.A. Infectious hematopoietic necrosis virus (IHNV) persistence in Sockeye Salmon: influence on brain transcriptome and subsequent response to the viral mimic poly(I:C). BMC Genomics 16, 634 (2015).
15. Morera, D. et al. RNA-Seq Reveals an Integrated Immune Response in Nucleated Erythrocytes. PLOS ONE 6, e26998 (2011).
16. Chang, M. et al. Expression and Functional Characterization of the RIG-I-Like Receptors MDA5 and LGP2 in Rainbow Trout (Oncorhynchus mykiss). Journal of Virology 85, 8403-8412 (2011).
17. Kileng, Ø., Bergan, V., Workenhe, S.T. & Robertsen, B. Structural and functional studies of an IRF-7-like gene from Atlantic salmon. Developmental & Comparative Immunology 33, 18-27 (2009).
18. Strandskog, G., Skjæveland, I., Ellingsen, T. & Jørgensen, J.B. Double-stranded RNA- and CpG DNA-induced immune responses in Atlantic salmon: Comparison and synergies. Vaccine 26, 4704-4715 (2008).
19. Svingerud, T. et al. Atlantic Salmon Type I IFN Subtypes Show Differences in Antiviral Activity and Cell-Dependent Expression: Evidence for High IFNb/IFNc–Producing Cells in Fish Lymphoid Tissues. The Journal of Immunology 189, 5912-5923 (2012).
20. Zhu, Y.Y. et al. Characterization and immune response expression of the Rig-I-like receptor mda5 in common carp Cyprinus carpio. Journal of Fish Biology 88, 2188-2202 (2016).
21. Feng, H. et al. Expression profiles of carp IRF-3/-7 correlate with the up-regulation of RIG-I/MAVS/TRAF3/TBK1, four pivotal molecules in RIG-I signaling pathway. Fish & Shellfish Immunology 30, 1159-1169 (2011).
22. Adamek, M. et al. Interferon type I responses to virus infections in carp cells: In vitro studies on Cyprinid herpesvirus 3 and Rhabdovirus carpio infections. Fish & Shellfish Immunology 33, 482-493 (2012).
23. Rakus, K.Ł. et al. Gene expression analysis of common carp (Cyprinus carpio L.) lines during Cyprinid herpesvirus 3 infection yields insights into differential immune responses. Developmental & Comparative Immunology 37, 65-76 (2012).
24. Cao, X.L. et al. Identification and expression of the laboratory of genetics and physiology 2 gene in common carp Cyprinus carpio. Journal of Fish Biology 86, 74-91 (2015).
25. Wan, Q., Yang, C., Rao, Y., Liao, Z. & Su, J. MDA5 Induces a Stronger Interferon Response than RIG-I to GCRV Infection through a Mechanism Involving the Phosphorylation and Dimerization of IRF3 and IRF7 in CIK Cells. Frontiers in Immunology 8 (2017).
26. Rao, Y., Wan, Q., Yang, C. & Su, J. Grass Carp Laboratory of Genetics and Physiology 2 Serves As a Negative Regulator in Retinoic Acid-Inducible Gene I- and Melanoma Differentiation-Associated Gene 5-Mediated Antiviral Signaling in Resting State and Early Stage of Grass Carp Reovirus Infection. Frontiers in Immunology 8 (2017).
27. Su, J. et al. Identification, mRNA expression and genomic structure of TLR22 and its association with GCRV susceptibility/resistance in grass carp (Ctenopharyngodon idella). Developmental & Comparative Immunology 36, 450-462 (2012).
28. Hou, Q. et al. Poly I:C facilitates the phosphorylation of Ctenopharyngodon idellus type I IFN receptor subunits and JAK kinase. Fish & Shellfish Immunology 60, 13-20 (2017).
29. Ohtani, M. et al. Evolutional Conservation of Molecular Structure and Antiviral Function of a Viral RNA Receptor, LGP2, in Japanese Flounder, Paralichthys olivaceus. The Journal of Immunology 185, 7507-7517 (2010).
30. Ohtani, M. et al. Characterization and antiviral function of a cytosolic sensor gene, MDA5, in Japanese flounder, Paralichthys olivaceus. Developmental & Comparative Immunology 35, 554-562 (2011).
31. Zhou, Z.-x., Zhang, B.-c. & Sun, L. Poly(I:C) Induces Antiviral Immune Responses in Japanese Flounder (Paralichthys olivaceus) That Require TLR3 and MDA5 and Is Negatively Regulated by Myd88. PLOS ONE 9, e112918 (2014).
32. Park, E.-M. et al. Molecular cloning and expression analysis of the STAT1 gene from olive flounder, Paralichthys olivaceus. BMC Immunology 9, 31 (2008).
33. Hikima, J.-i. et al. LGP2 Expression is Enhanced by Interferon Regulatory Factor 3 in Olive Flounder, Paralichthys olivaceus. PLOS ONE 7, e51522 (2012).
