## Supplementary material for "Innovation in NLR and TLR sensing drives the MHC-II free Atlantic cod immune system": Table S5

### Sheet: il1b + PAMPs
Log10 transformed copy numbers of il1b transcripts post MAMP challenge measured by absolute QPCR
	CTL	LPS-3h	LPS-12h	PGN-3h	PGN-12h	MDP-3h	MDP-12h
fish1	5.73	6.4	6.1	7.01	6.37	7.6	7.6
fish2	6.24	6.43	6.1	6.23	6.49	6.89	NT
fish3	6.1	5.96	5.99	6.44	6.04	7.24	7.37
fish5	5.99	NT	5.82	5.89	6.2	6.75	6.94
fish6	5.93	6.41	6.18	7.14	6.57	7.54	7.64
NT: not tested due to low quantity of cDNA samples for indicated cell cultures
Table Analyzed	il1b
ANOVA summary
F	13.9608
P value	< 0.0001
P value summary	****
Are differences among means statistically significant? (P < 0.05)	Yes
R square	0.76313
Brown-Forsythe test
F (DFn, DFd)	1.781043 (6, 26)
P value	0.1423
P value summary	ns
Significantly different standard deviations? (P < 0.05)	No
Bartlett's test
Bartlett's statistic (corrected)	8.69874
P value	0.1912
P value summary	ns
Significantly different standard deviations? (P < 0.05)	No
ANOVA table	SS	DF	MS	F (DFn, DFd)	P value
Treatment (between columns)	8.24167	6	1.37361	F (6, 26) = 13.96081	P < 0.0001
Residual (within columns)	2.55816	26	0.0983906
Total	10.7998	32
Model comparison	SS	DF	Probability it is correct
Null H. All population means identical	10.7998	32	0.00%
Alternative H: Distinct population means	2.55816	26	100.00%
Ratio of probabilities			0
Difference in AICc			29.928
Data summary
Number of treatments (columns)	7
Number of values (total)	33

### Sheet: il6 + PAMPs
Log10 transformed copy numbers of il6 transcripts post MAMP challenge measured by absolute QPCR
	CTL	LPS-3h	LPS-12h	PGN-3h	PGN-12h	MDP-3h	MDP-12h
fish1	4.01	4.21	4.3	NT	4.63	5.15	5.95
fish2	3.93	NT	4.04	4.1	4.68	5.2	NT
fish3	3.32	3.58	3.35	4.14	3.53	4.92	NT
fish5	4.43	NT	4.12	4.5	4.63	5.22	5.27
fish6	3.47	3.94	3.91	5	4.46	5.6	6.12
NT: not tested due to low quantity of cDNA samples for indicated cell cultures
Table Analyzed	il6
ANOVA summary
F	13.0549
P value	< 0.0001
P value summary	****
Are differences among means statistically significant? (P < 0.05)	Yes
R square	0.773018
Brown-Forsythe test
F (DFn, DFd)	0.1978758 (6, 23)
P value	0.9741
P value summary	ns
Significantly different standard deviations? (P < 0.05)	No
Bartlett's test
Bartlett's statistic (corrected)
P value
P value summary
Significantly different standard deviations? (P < 0.05)
ANOVA table	SS	DF	MS	F (DFn, DFd)	P value
Treatment (between columns)	12.3403	6	2.05672	F (6, 23) = 13.05494	P < 0.0001
Residual (within columns)	3.6235	23	0.157544
Total	15.9638	29
Model comparison	SS	DF	Probability it is correct
Null H. All population means identical	15.9638	29	0.00%
Alternative H: Distinct population means	3.6235	23	100.00%
Ratio of probabilities			0
Difference in AICc			26.0739
Data summary
Number of treatments (columns)	7
Number of values (total)	30

### Sheet: CpG
Transcriptional measurements (relative expression levels to 18S gene) of indicated immune-related genes post CpG challenged cod macrophages
Gene	Condition	Et^ΔCPt/Er^ΔCPr	Mean Et^ΔCPt/Er^ΔCPr	SD
il6	EXP2.FISH1.9h.10ngCpG	1.00857	1.0894	0.382594
il6	EXP2.FISH2.9h.10ngCpG	1.58096
il6	EXP2.FISH3.9h.10ngCpG	1.11494
il6	EXP2.FISH4.9h.10ngCpG	0.653149
il6	EXP2.FISH1.+3hLPS.10ngCpG	1.29562	1.39587	0.30258
il6	EXP2.FISH2.+3hLPS.10ngCpG	1.06659
il6	EXP2.FISH3.+3hLPS.10ngCpG	1.43186
il6	EXP2.FISH4.+3hLPS.10ngCpG	1.78943
il6	EXP2.FISH1.9h.100ngCpG	1.95286	1.14664	0.732431
il6	EXP2.FISH2.9h.100ngCpG	0.964794
il6	EXP2.FISH3.9h.100ngCpG	0.522265
il6	EXP2.FISH1.+3hLPS.100ngCpG	2.24833	1.84509	0.608875
il6	EXP2.FISH2.+3hLPS.100ngCpG	1.08133
il6	EXP2.FISH3.+3hLPS.100ngCpG	2.41346
il6	EXP2.FISH4.+3hLPS.100ngCpG	1.63725
il6	EXP2.FISH1.9h.1ugCpG	1.22131	1.44518	0.486173
il6	EXP2.FISH2.9h.1ugCpG	1.18416
il6	EXP2.FISH3.9h.1ugCpG	2.17408
il6	EXP2.FISH4.9h.1ugCpG	1.20116
il6	EXP2.FISH1.+3hLPS.1ugCpG	1.98947	2.10056	0.446057
il6	EXP2.FISH2.+3hLPS.1ugCpG	1.74055
il6	EXP2.FISH3.+3hLPS.1ugCpG	2.75083
il6	EXP2.FISH4.+3hLPS.1ugCpG	1.92138
il6	EXP2.FISH1.9h.10ugCpG		1.40001	0.861318
il6	EXP2.FISH2.9h.10ugCpG	0.842346
il6	EXP2.FISH3.9h.10ugCpG	2.39202
il6	EXP2.FISH4.9h.10ugCpG	0.965662
il6	EXP2.FISH1.+3hLPS.10ugCpG	2.67242	2.20466	0.690798
il6	EXP2.FISH2.+3hLPS.10ugCpG	1.41123
il6	EXP2.FISH4.+3hLPS.10ugCpG	2.53034
Gene	Condition	Et^ΔCPt/Er^ΔCPr	Mean Et^ΔCPt/Er^ΔCPr	SD
il1b	EXP2.FISH1.9h.10ngCpG	0.982451	0.940201	0.26348
il1b	EXP2.FISH2.9h.10ngCpG	1.2965
il1b	EXP2.FISH3.9h.10ngCpG	0.733548
il1b	EXP2.FISH4.9h.10ngCpG	0.748303
il1b	EXP2.FISH1.+3hLPS.10ngCpG	1.24486	1.27997	0.762459
il1b	EXP2.FISH2.+3hLPS.10ngCpG	0.659491
il1b	EXP2.FISH3.+3hLPS.10ngCpG	2.36371
il1b	EXP2.FISH4.+3hLPS.10ngCpG	0.851825
il1b	EXP2.FISH1.9h.100ngCpG	1.09014	0.93643	0.165363
il1b	EXP2.FISH2.9h.100ngCpG	0.95768
il1b	EXP2.FISH3.9h.100ngCpG	0.761469
il1b	EXP2.FISH1.+3hLPS.100ngCpG	1.16161	1.16512	0.371045
il1b	EXP2.FISH2.+3hLPS.100ngCpG	1.4899
il1b	EXP2.FISH3.+3hLPS.100ngCpG	1.36221
il1b	EXP2.FISH4.+3hLPS.100ngCpG	0.646775
il1b	EXP2.FISH1.9h.1ugCpG	0.757669	0.923542	0.309856
il1b	EXP2.FISH2.9h.1ugCpG	1.38672
il1b	EXP2.FISH3.9h.1ugCpG	0.80478
il1b	EXP2.FISH4.9h.1ugCpG	0.744996
il1b	EXP2.FISH1.+3hLPS.1ugCpG	1.53829	1.21988	0.224671
il1b	EXP2.FISH2.+3hLPS.1ugCpG	1.01035
il1b	EXP2.FISH3.+3hLPS.1ugCpG	1.17574
il1b	EXP2.FISH4.+3hLPS.1ugCpG	1.15513
il1b	EXP2.FISH1.9h.10ugCpG	3.44031	2.20674	0.916105
il1b	EXP2.FISH2.9h.10ugCpG	1.55406
il1b	EXP2.FISH3.9h.10ugCpG	2.36425
il1b	EXP2.FISH4.9h.10ugCpG	1.46834
il1b	EXP2.FISH1.+3hLPS.10ugCpG	2.4092	2.09791	0.516731
il1b	EXP2.FISH2.+3hLPS.10ugCpG	1.50143
il1b	EXP2.FISH4.+3hLPS.10ugCpG	2.3831

### Sheet: il1b + MDP+ inh
Log10 transformed copy numbers of il1b transcripts measured by absolute QPCR post MDP challenge with/without indicated inhibitors
	CTL-UT	DMSO-UT	CTL-MDP	DMSO-MDP	SB	GEF	PD	SB+PD	PD+GEF	SB+GEF	SB+PD+GEF
fish1	2.4843	2.50379	5.60423	4.95952	5.2014	5.09342	4.84757	5.07555	5.32015	5.20951	4.55267
fish2	3.97543	1.93752	5.1959	4.92583	4.96284	4.31806	4.95472	5.48714	4.52892	4.14613	4.32222
fish3	2.39794	3.68753	5.44405	5.1038	4.79028	5.05308	5.58883	4.84385	4.52114	4.68395	3.63246
fish4	3.62242	3.56098	5.16435	4.50106	5.46538	4.86273	5.14922	5.0899	4.75967	4.17898	4.4133
fish5	3.42586	2.41313	NT	3.16435	3.7679	3.04922	NT	3.59106	3.04139	2.71433	2.42325
fish6	3.15685	3.50556	4.85673	3.9987	3.82217	NT	4.53782	4.01703	3.74974	2.72591	1.80003
NT: not tested due to low quantity of cDNA samples for indicated cell cultures
Table Analyzed	il1b-B
ANOVA summary
F	2.38068
P value	0.0326
P value summary	*
Are differences among means statistically significant? (P < 0.05)	Yes
R square	0.311988
Brown-Forsythe test
F (DFn, DFd)	0.7888184 (8, 42)
P value	0.6152
P value summary	ns
Significantly different standard deviations? (P < 0.05)	No
Bartlett's test
Bartlett's statistic (corrected)	9.4583
P value	0.3051
P value summary	ns
Significantly different standard deviations? (P < 0.05)	No
ANOVA table	SS	DF	MS	F (DFn, DFd)	P value
Treatment (between columns)	12.2288	8	1.5286	F (8, 42) = 2.380681	P = 0.0326
Residual (within columns)	26.9676	42	0.642085
Total	39.1964	50
Model comparison	SS	DF	Probability it is correct
Null H. All population means identical	39.1964	50	74.82%
Alternative H: Distinct population means	26.9676	42	25.17%
Ratio of probabilities			2.9722
Difference in AICc			-2.1786
Data summary
Number of treatments (columns)	9
Number of values (total)	51

### Sheet: il6 + MDP + inh
Log10 transformed copy numbers of il6 transcripts measured by absolute QPCR post MDP challenge with/without indicated inhibitors
	CTL-UT	DMSO-UT	CTL-MDP	DMSO-MDP	SB	GEF	PD	SB+PD	PD+GEF	SB+GEF	SB+PD+GEF
fish1	1.7839	2.2878	3.24304	2.93095	3.06446	1.5977	3.23045	2.93902	2.63246	2.29666	2.09342
fish2	1.68664	1.64836	3.16732	3.17609	3.75205	3.49693	3.30535	3.17898	3.21484	2.80346	2.59106
fish3	1.84261	2.65706	NT	2.3075	2.60097	2.41996	NT	2.48572	2.02531	1.93651	1.48714
fish4	0.979093	1.24551	3.36173	3.25285	3.59769	2.58771	3.13988	3.52375	3.00432	2.88081	2.38021
fish5	0.942008	2.02531	3.19033	3.42325	3.04139	3.26245	3.23553	2.69461	2.88986	2.92117	2.26951
fish6	1.40312	2.06446	NT	3.71012	3.72263	3.66839	3.57287	3.5832	NT	NT	2.88479
NT: not tested due to low quantity of cDNA samples for indicated cell cultures
Table Analyzed	il6
ANOVA summary
F	9.33192
P value	< 0.0001
P value summary	****
Are differences among means statistically significant? (P < 0.05)	Yes
R square	0.651128
Brown-Forsythe test
F (DFn, DFd)	1.494154 (10, 50)
P value	0.1695
P value summary	ns
Significantly different standard deviations? (P < 0.05)	No
Bartlett's test
Bartlett's statistic (corrected)	15.0287
P value	0.131
P value summary	ns
Significantly different standard deviations? (P < 0.05)	No
ANOVA table	SS	DF	MS	F (DFn, DFd)	P value
Treatment (between columns)	20.848	10	2.0848	F (10, 50) = 9.331919	P < 0.0001
Residual (within columns)	11.1702	50	0.223405
Total	32.0182	60
Model comparison	SS	DF	Probability it is correct
Null H. All population means identical	32.0182	60	0.00%
Alternative H: Distinct population means	11.1702	50	100.00%
Ratio of probabilities			0
Difference in AICc			37.943
Data summary
Number of treatments (columns)	11
Number of values (total)	61

### Sheet: il1b-positive MDP-RNA-seq
Log10 transformed copy numbers of il1b transcripts measured by absolute QPCR post MDP challenge
	Untreated Control (CTL) / MDP-0hr	MDP-3hr	MDP-12hr
fish1	6.3784	6.76492	7.06446
fish2	5.34044	6.21484	6.73159
fish3	5.9425	6.28556	6.36736
fish4	6.51188	7.1959	7.13672
fish5	5.8014	6.25042	6.4624
fish6	6.17319	6.96848	7.14302
Table Analyzed	il1b
ANOVA summary
F	6.35484
P value	0.01
P value summary	*
Are differences among means statistically significant? (P < 0.05)	Yes
R square	0.458673
Brown-Forsythe test
F (DFn, DFd)	0.1884301 (2, 15)
P value	0.8302
P value summary	ns
Significantly different standard deviations? (P < 0.05)	No
Bartlett's test
Bartlett's statistic (corrected)	0.22804
P value	0.8922
P value summary	ns
Significantly different standard deviations? (P < 0.05)	No
ANOVA table	SS	DF	MS	F (DFn, DFd)	P value
Treatment (between columns)	2.03415	2	1.01707	F (2, 15) = 6.354840	P = 0.0100
Residual (within columns)	2.40071	15	0.160047
Total	4.43486	17
Model comparison	SS	DF	Probability it is correct
Null H. All population means identical	4.43486	17	8.43%
Alternative H: Distinct population means	2.40071	15	91.57%
Ratio of probabilities			10.8604
Difference in AICc			4.77025
Number of families	1
Number of comparisons per family	2
Alpha	0.05
Bonferroni's multiple comparisons test	Mean Diff.	95% CI of diff.	Significant?	Summary	Adjusted P Value
Untreated Control (CTL) / MDP-0hr vs. MDP-3hr	-0.588718	-1.163821 to -0.01361551	Yes	*	0.0445
Untreated Control (CTL) / MDP-0hr vs. MDP-12hr	-0.792953	-1.368056 to -0.2178504	Yes	**	0.0074
Test details	Mean 1	Mean 2	Mean Diff.	SE of diff.	n1	n2	t	DF
Untreated/CTL vs. 3 Hr/uPGN	6.02464	6.61336	-0.588718	0.230974	6	6	2.54885	15
Untreated/CTL vs. 12 Hr/uPGN	6.02464	6.81759	-0.792953	0.230974	6	6	3.43308	15

### Sheet: PGE2-positive MDP RNA-Seq
Quantification of secreted Prostaglandin E2 (pg/ul) via ELISA (for Fig. 4 B)
	CTL-3hr	CTL-12hr	MDP-3hr	MDP-12hr
fish1#1	87.0018	120.932	89.4223	198.18
fish1#2	165.804	109.857	163.545	362.452
fish2#1	134.962	146.543	170.417	170.417
fish2#2	138.717	126.014	127.755	253.7
fish3#1	77.9573	108.36	93.1799	221.173
fish3#2	148.568	126.014	154.811	357.513
fish4#1	131.309	140.633	142.576	144.546
fish4#2	117.659	131.309	136.827	187.597
Table Analyzed	Data 1
ANOVA summary
F	10.6657
P value	0.0006
P value summary	***
Are differences among means statistically significant? (P < 0.05)	Yes
R square	0.503914
Brown-Forsythe test
F (DFn, DFd)	3.050944 (2, 21)
P value	0.0687
P value summary	ns
Significantly different standard deviations? (P < 0.05)	No
Bartlett's test
Bartlett's statistic (corrected)	9.54696
P value	0.0085
P value summary	**
Significantly different standard deviations? (P < 0.05)	Yes
ANOVA table	SS	DF	MS	F (DFn, DFd)	P value
Treatment (between columns)	61331.1	2	30665.6	F (2, 21) = 10.66566	P = 0.0006
Residual (within columns)	60378.5	21	2875.17
Total	121710	23
Model comparison	SS	DF	Probability it is correct
Null H. All population means identical	121710	23	0.35%
Alternative H: Distinct population means	60378.5	21	99.65%
Ratio of probabilities			282.914
Difference in AICc			11.2903
Data summary
Number of treatments (columns)	3
Number of values (total)	24
Number of families	1
Number of comparisons per family	6
Alpha	0.05
Tukey's multiple comparisons test	Mean Diff.	95% CI of diff.	Significant?	Summary	Adjusted P Value
CTL-3h vs. CTL-12h	-0.960628	-65.01287 to 63.09161	No	ns	> 0.9999
CTL-3h vs. uPGN-3h	-9.56934	-73.62158 to 54.48289	No	ns	0.9766
CTL-3h vs. uPGN-12h	-111.7	-175.7523 to -47.64787	Yes	***	0.0003
CTL-12h vs. uPGN-3h	-8.60872	-72.66096 to 55.44352	No	ns	0.9828
CTL-12h vs. uPGN-12h	-110.74	-174.7917 to -46.68724	Yes	***	0.0003
uPGN-3h vs. uPGN-12h	-102.131	-166.1830 to -38.07852	Yes	***	0.0009
Test details	Mean 1	Mean 2	Mean Diff.	SE of diff.	n1	n2	q	DF
CTL-3h vs. CTL-12h	125.247	126.208	-0.960628	23.4597	8	8	0.0579093	28
CTL-3h vs. uPGN-3h	125.247	134.816	-9.56934	23.4597	8	8	0.576866	28
CTL-3h vs. uPGN-12h	125.247	236.947	-111.7	23.4597	8	8	6.73359	28
CTL-12h vs. uPGN-3h	126.208	134.816	-8.60872	23.4597	8	8	0.518957	28
CTL-12h vs. uPGN-12h	126.208	236.947	-110.74	23.4597	8	8	6.67568	28
uPGN-3h vs. uPGN-12h	134.816	236.947	-102.131	23.4597	8	8	6.15672	28
