## Supplementary material for "Innovation in NLR and TLR sensing drives the MHC-II free Atlantic cod immune system": Table S6

### Sheet: Sheet1
Reagent	Description	Cat. Code	Concentration (µl/ml)
CpG	E. coli single-stranded DNA/LyoVec complexe	tlrl-ssec	10
PGN	Peptidoglycan from E. coli K12 (PGN-EK)	tlrl-pgnek	10
MDP	PGN-ECndss ultrapure, soluble	tlrl-ksspgn	10
dsRNA	Polyinosinic-polycytidylic acid, Poly(I:C) High Molecular Weight	tlrl-pic	10
LPS	Lipopolysaccharide from Escherichia coli K12 ( LPS-EK)	tlrl-eklps	10
SB	SB203580, p38 MAP Kinase Inhibitor	tlrl-sb20	20
PD	PD98059, MEK1 and MEK2 Inhibitor	tlrl-pd98	5
GEF	RIPK2 tyrosine kinase inhibitor	tlrl-gef	1
