## Supplementary material for "Innovation in NLR and TLR sensing drives the MHC-II free Atlantic cod immune system": Table S7A

### Sheet: Pooled_samples
Pooled Samples	Library name	Nos_of_PEs	Biosalmple_Accession
Ctrl1+Ctrl2	Ctl1	20823527
Ctrl3+Ctrl4	Ctl2	18706253
Ctrl5+Ctrl6	Ctl3	24425682
dsRNA 3h+12h Pool (1+2)	Plc1	21302926
dsRNA 3h+12h Pool (3+4)	Plc2	23830565
dsRNA 3h+12h Pool (5+6)	Plc3	68043008
PGN,MDP,LPS,CpG 3h+12h Pool (1+2)	Bac1	25347994
PGN,MDP,LPS,CpG 3h+12h Pool (3+4)	Bac2	26953399
PGN,MDP,LPS,CpG 3h+12h Pool (5+6)	Bac3	21672062

### Sheet: 11_cod_tissues
sample/library_names	Numbers_of_PEs	Biosalmple_Accession
Ovary	21211242	SRX1044005
Brain	33547492	SRX1044006
Gills	32037508	SRX1044007
Heart	49542746	SRX1044008
Muscle	25474398	SRX1044009
Liver	17407267	SRX1044010
Head kidney	22059430	SRX1044011
Bones	30181801	SRX1044012
Intestine	12457788	SRX1044013
Testis	18262623	SRX1044014
Embryos	31661056	SRX1044015
*PRJNA256972

### Sheet: uPGN_time_course_activation
sample/library_names	Numbers_of_PEs	Biosalmple_Accession
1-12h	41675335
1-03h	37178294
1-00h	40828490
2-12h	41557531
2-03h	38613277
2-00h	43164915
3-12h	36302939
3-03h	41799963
3-00h	41733682
4-12h	39957337
4-03h	47150124
4-00h	43414984
5-12h	43390656
5-03h	46015845
5-00h	49237613
6-12h	36379333
6-03h	57899508
6-00h	53420767
