## Supplementary material for "Innovation in NLR and TLR sensing drives the MHC-II free Atlantic cod immune system": Table S7B

### Sheet: tophat2_tweaking
Options	OverAll	ConcordantPair
N2	0.841	0.752
N3	0.879	0.802
N5	0.907	0.839
N7	0.914	0.843
N8	0.914	0.84
N9	0.913	0.837
*sample used for tweaking	Plc1-Plc2

### Sheet: tophat2_PAMPs_N7
	N=2(Default)		N=7
Sample_Names	OverAll_N2	ConcordantPair_N2	OverAll_N7	ConcordantPair_N7
Ctl1-Ctl2	0.857	0.768	0.92	0.85
Ctl3-Ctl4	0.855	0.772	0.922	0.862
Ctl5-Ctl6	0.858	0.771	0.921	0.855
Bac1-Bac2	0.854	0.773	0.92	0.858
Bac3-Bac4	0.857	0.777	0.923	0.863
Bac5-Bac6	0.843	0.757	0.912	0.848
Plc1-Plc2	0.841	0.752	0.914	0.843
Plc3-Plc4	0.844	0.752	0.915	0.835
Plc5-Plc6	0.854	0.764	0.918	0.841

### Sheet: tophat2_11_tissues_N7
Sample_Names	OverAll_N7	ConcordantPair_N7
Ovary	0.91	0.833
Brain	0.829	0.768
Gills	0.924	0.863
Heart	0.926	0.869
Muscle	0.95	0.883
Liver	0.932	0.867
Head kidney	0.931	0.861
Bones	0.88	0.843
Intestine	0.934	0.896
Testis	0.935	0.883
Embryos	0.944	0.895
Ctl1-Ctl2	0.92	0.85
Ctl3-Ctl4	0.922	0.862
Ctl5-Ctl6	0.921	0.855

### Sheet: hisat2_uPGN_default
Sample_Names	OverAll_Default	ConcordantPair_default
1-12h	0.8763	0.8297
1-03h	0.8921	0.8469
1-00h	0.8879	0.8415
2-12h	0.8849	0.8408
2-03h	0.844	0.8059
2-00h	0.8498	0.8058
3-12h	0.8826	0.8422
3-03h	0.8926	0.8578
3-00h	0.8852	0.8435
4-12h	0.8937	0.8546
4-03h	0.9088	0.8703
4-00h	0.9023	0.8667
5-12h	0.8917	0.8528
5-03h	0.891	0.8516
5-00h	0.8869	0.8499
6-12h	0.8953	0.8549
6-03h	0.8989	0.8589
6-00h	0.8919	0.8482

### Sheet: IsoSeq_mapped_by_STAR
#merged all transcripts despate of quivered quality (combined hq and lq)
#####################################################################
Started job on | Apr 21 13:42:15
Started mapping on | Apr 21 13:42:23
Finished on | Apr 21 17:04:44
Mapping speed, Million of reads per hour | 0.03
Number of input reads | 113201
Average input read length | 2776
UNIQUE READS:
Uniquely mapped reads number | 86057
Uniquely mapped reads % | 76.02%
Average mapped length | 2608.64
Number of splices: Total | 688846
Number of splices: Annotated (sjdb) | 525086
Number of splices: GT/AG | 655984
Number of splices: GC/AG | 17417
Number of splices: AT/AC | 2501
Number of splices: Non-canonical | 12944
Mismatch rate per base, % | 0.86%
Deletion rate per base | 0.22%
Deletion average length | 1.69
Insertion rate per base | 0.14%
Insertion average length | 3.44
MULTI-MAPPING READS:
Number of reads mapped to multiple loci | 105
% of reads mapped to multiple loci | 0.09%
Number of reads mapped to too many loci | 0
% of reads mapped to too many loci | 0.00%
UNMAPPED READS:
% of reads unmapped: too many mismatches | 0.00%
% of reads unmapped: too short | 12.48%
% of reads unmapped: other | 11.41%
CHIMERIC READS:
Number of chimeric reads | 0
% of chimeric reads | 0.00%
#####################################################################
