## Supplementary material for "Innovation in NLR and TLR sensing drives the MHC-II free Atlantic cod immune system": Table S8

### Sheet: Sheet1
Oligo name	Oligo sequence
il1b-FW	tacggtagcgggattcagac
il1b-RV	gatgaacaactggtgctgga
il6-FW	ttctggaacgaaccgaaatc
il6-RV	gctgctgtcaatcaggaaca
t7	taatacgactcactatagggc
sp6	atttaggtgacactatagaa
