## Supplementary material for "Innovation in NLR and TLR sensing drives the MHC-II free Atlantic cod immune system": Table S9

### Sheet: cuffmerge_assembly
# gffcompare v0.9.8 | Command line was:
#gffcompare -o gffcompare_cuffmerge -R -r gadMor2_annotation_complete.gff -s gadMor2.fa ../merged.gtf
#= Summary for dataset: ../merged.gtf
# Query mRNAs : 133948 in 81790 loci (125996 multi-exon transcripts)
# (14306 multi-transcript loci, ~1.6 transcripts per locus)
# Reference mRNAs : 83504 in 83378 loci (78608 multi-exon)
# Super-loci w/ reference transcripts: 76542
#-----------------| Sensitivity | Precision |
Base level: 100.0 | 79.2 |
Exon level: 100.0 | 85.5 |
Intron level: 100.0 | 88.3 |
Intron chain level: 100.0 | 62.4 |
Transcript level: 100.0 | 62.3 |
Locus level: 100.0 | 95.6 |
Matching intron chains: 78608
Matching transcripts: 83504
Matching loci: 83378
Missed exons: 0/471664 ( 0.0%)
Novel exons: 33142/556315 ( 6.0%)
Missed introns: 63/388201 ( 0.0%)
Novel introns: 10325/439463 ( 2.3%)
Missed loci: 0/83378 ( 0.0%)
Novel loci: 3379/81790 ( 4.1%)
Total union super-loci across all input datasets: 81790

### Sheet: stringtie_assembly
# gffcompare v0.9.8 | Command line was:
#gffcompare -o gffcompare_merged -R -r gadMor2_annotation_complete.gff -s gadMor2.fa ./stringtie_merged.gtf
#= Summary for dataset: ./stringtie_merged.gtf
# Query mRNAs : 132997 in 90209 loci (120526 multi-exon transcripts)
# (12646 multi-transcript loci, ~1.5 transcripts per locus)
# Reference mRNAs : 83504 in 83378 loci (78608 multi-exon)
# Super-loci w/ reference transcripts: 73184
#-----------------| Sensitivity | Precision |
Base level: 100.0 | 76.4 |
Exon level: 100.0 | 81.1 |
Intron level: 100.0 | 86.2 |
Intron chain level: 100.0 | 65.2 |
Transcript level: 100.0 | 62.8 |
Locus level: 100.0 | 88.6 |
Matching intron chains: 78608
Matching transcripts: 83504
Matching loci: 83378
Missed exons: 0/471664 ( 0.0%)
Novel exons: 50329/593086 ( 8.5%)
Missed introns: 63/388201 ( 0.0%)
Novel introns: 15085/450430 ( 3.3%)
Missed loci: 0/83378 ( 0.0%)
Novel loci: 8642/90209 ( 9.6%)
Total union super-loci across all input datasets: 90209

### Sheet: Sheet1
Cufflinks			StringTie
	Transcripts	Loci		Transcripts	Loci
Query assembly	133948	81790	Query assembly	132997	90209
Multi-exon transcripts (query)	125996	14306	Multi-exon transcripts (query)	120526	12646
Reference mRNAs	83504	83378	Reference mRNAs	83504	83378
Multi-exon transcripts (reference)	78608		Multi-exon transcripts (reference)	78608
Super-loci w/ reference transcripts	76542		Super-loci w/ reference transcripts	73184
	Sensitivity	Precision		Sensitivity	Precision
Base level	100	79.2	Base level	100	76.4
Exon level	100	85.5	Exon level	100	81.1
Intron level	100	88.3	Intron level	100	86.2
Intron chain level	100	62.4	Intron chain level	100	65.2
Transcript level	100	62.3	Transcript level	100	62.8
Locus level	100	95.6	Locus level	100	88.6
Matching intron chains	78608		Matching intron chains	78608
Matching transcripts	83504		Matching transcripts	83504
Matching loci	83378		Matching loci	83378
Missed exons	0/471664(0.0%)		Missed exons	0/471664(0.0%)
Novel exons	33142/556315(6.0%)		Novel exons	50329/593086(8.5%)
Missed introns	63/388201(0.0%)		Missed introns	63/388201(0.0%)
Novel introns	10325/439463(2.3%)		Novel introns	15085/450430(3.3%)
Missed loci	0/83378(0.0%)		Missed loci	0/83378(0.0%)
Novel loci	3379/81790(4.1%)		Novel loci	8642/90209(9.6%)
Total union super-loci across all input datasets	81790		Total union super-loci across all input datasets	90209
